# Double knockout of rice *OsVIT1* and *OsVIT2* genes reveals a trade-off between iron biofortification and iron excess tolerance

**DOI:** 10.1101/2025.06.04.657710

**Authors:** Betina Debastiani Benato, Angie Geraldine Sierra Rativa, Raquel Vargas Olsson, Yugo Lima-Melo, Eduardo Santos, Gabriel Sgarbiero Montanha, Jover da Silva Alves, Lucas Roani Ponte, Victor Hugo Rolla Fiorentini, Fernando Mateus Michelon Betin, Francieli Ortolan, João Paulo Rodrigues Marques, Raul Antonio Sperotto, Hudson Wallace Pereira de Carvalho, Stefano Cesco, Tanja Mimmo, Raphael Tiziani, Gian Maria Beone, Nathalia Navarro, Hannetz Roschzttardtz, Carlos Alberto Pérez, Ricardo Fabiano Hettwer Giehl, Marcia Margis-Pinheiro, Felipe dos Santos Maraschin, Felipe Klein Ricachenevsky

## Abstract

Rice (*Oryza sativa* L.) is a staple food for half of the world’s population, but lacks essential nutrients such as iron (Fe). Fe deficiency is one of the most common nutritional problems in humans, and biofortification of rice grains is a cost-effective approach to deliver more Fe to people’s diet. Two Vacuolar Iron Transporters, OsVIT1 and OsVIT2, were shown to negatively regulate Fe translocation to rice developing panicles, as single mutants *osvit1* and *osvit2* have increased Fe concentration in seeds. Importantly, rice plants are frequently cultivated in waterlogged soils that are highly reductive and prone to Fe^3+^ reduction to the more soluble Fe^2+^, which can accumulate and cause Fe toxicity. Little is known about which genes control Fe excess detoxification. OsVIT1 and OsVIT2 transport Fe into the vacuole, and *OsVIT2* is induced under Fe excess, but whether they play a role in Fe detoxification was not demonstrated. We generated double mutants *osvit1osvit2* using CRISPR-Cas9 to test whether loss of function of both genes could increase Fe concentration in seeds, and to test whether their loss of function has impact in rice Fe excess tolerance. We showed that *osvit1osvit2* double mutants accumulated more Fe in brown rice. Fe accumulation was clear in embryo scutellum and plumule, suggesting VIT transporters have a role in determining Fe spatial distribution. We also showed that root uptake contributed significantly for increased Fe accumulation in *osvit1osvit2* seeds, suggesting OsVIT1 and OsVIT2 are involved in sequestering Fe in vegetative tissues and decreasing translocation. Strikingly, we found that *osvit1osvit2* plants were more sensitive to Fe excess, revealing a trade-off between Fe biofortification and Fe excess tolerance. Our data indicates OsVIT1 and OsVIT2 are key for Fe excess detoxification, which should be considered in their use as targets for biofortification.
