## Supplementary material for "Double knockout of rice *OsVIT1* and *OsVIT2* genes reveals a trade-off between iron biofortification and iron excess tolerance": Table S1. Primers used in this work.

### Sheet: Planilha1
Supplementary table 1. List of oligonucleotides used in this study
Oligo name	5'-3' sequence				Experiment
sgRNA1 VIT1/VIT2 F	GGCACCATCTCCATGGGCCTCGGA				gRNA cloning
sgRNA1 VIT1/VIT2 R	AAACTCCGAGGCCCATGGAGATGG				gRNA cloning
OsVIT1 F	CATCCTCGCTCGTGCTCA				genotyping
OsVIT1 R	AGAGGGGTTCCGAGTTTTTC				genotyping
OsVIT2 F	CCTGTCCGGCGCCAA				genotyping
OsVIT2 R	CAAAATAAAACTTTCCTCCTCTTCTT				genotyping
